# A shared molecular target but distinct genetic routes to diamide resistance in *Helicoverpa armigera* (Lepidoptera: Noctuidae)

**DOI:** 10.64898/2026.10.13.758793

**Authors:** Douglas Amado, Anne Caroline Santos Küll, Fábio Miguel Führ, Victor Flores, Erika Pinheiro de Castro, Alberto Soares Corrêa, Chris D. Jiggins, Celso Omoto

## Abstract

Diamide insecticides target insect ryanodine receptors (*RyR*s) and are widely used against lepidopteran pests, yet it remains unclear whether compounds sharing this molecular target evolve resistance through the same genetic routes. Here, we integrated *RyR* sequencing, structural modelling and population genomics to investigate resistance to chlorantraniliprole and flubendiamide in the global agricultural pest *Helicoverpa armigera*. We identified G4946E together with F4947I, a previously undescribed resistance-associated *RyR* substitution, in a chlorantraniliprole-resistant strain. Structural modelling indicated that F4947I may modify G4946E’s effects on the diamide-binding pocket, while field and population-genomic evidence independently implicated the *RyR*-containing chromosome 28 region in chlorantraniliprole resistance. By contrast, high-level flubendiamide resistance occurred without amino acid substitutions in the *RyR* region examined, and field survival was predominantly associated with chromosome 2, independently recapitulating a previously identified resistance locus. Together, our findings reveal that resistance to insecticides sharing the same molecular target can evolve through distinct but potentially overlapping genetic routes, highlighting the limitations of predicting cross-resistance from target-site variation alone and the need for broader genomic approaches to resistance surveillance.

**Graphical Abstract:** 
