## Supplementary material for "A shared molecular target but distinct genetic routes to diamide resistance in *Helicoverpa armigera* (Lepidoptera: Noctuidae)": S2_Table

### Sheet: Sheet1
camid	pop	crop_season	city	state	latitude	longitude	flubendiamide	chlorantraniliprole	source
CAM047213	BA52	2014	Roda Velha	Bahia	-11.6367	-45.8281	7.08	2.5	Pereira et al. (2020)
CAM047214	BA52	2014	Roda Velha	Bahia	-11.6367	-45.8281	7.08	2.5	Pereira et al. (2020)
CAM047215	BA52	2014	Roda Velha	Bahia	-11.6367	-45.8281	7.08	2.5	Pereira et al. (2020)
CAM047216	BA52	2014	Roda Velha	Bahia	-11.6367	-45.8281	7.08	2.5	Pereira et al. (2020)
CAM047217	BA52	2014	Roda Velha	Bahia	-11.6367	-45.8281	7.08	2.5	Pereira et al. (2020)
CAM047218	BA52	2014	Roda Velha	Bahia	-11.6367	-45.8281	7.08	2.5	Pereira et al. (2020)
CAM047219	BA52	2014	Roda Velha	Bahia	-11.6367	-45.8281	7.08	2.5	Pereira et al. (2020)
CAM047712	BA52	2014	Roda Velha	Bahia	-11.6367	-45.8281	7.08	2.5	Pereira et al. (2020)
CAM047030	MT19	2016	Primavera do Leste	Mato Grosso	-14.4411	-54.7794	1.25	1.25	Pereira et al. (2020)
CAM047268	MT23	2016	Primavera do Leste	Mato Grosso	-14.5886	-47.2981	1.45	3.33	Pereira et al. (2020)
CAM047270	MT23	2016	Primavera do Leste	Mato Grosso	-14.5886	-47.2981	1.45	3.33	Pereira et al. (2020)
CAM047271	MT23	2016	Primavera do Leste	Mato Grosso	-14.5886	-47.2981	1.45	3.33	Pereira et al. (2020)
CAM047273	MT23	2016	Primavera do Leste	Mato Grosso	-14.5886	-47.2981	1.45	3.33	Pereira et al. (2020)
CAM047274	MT23	2016	Primavera do Leste	Mato Grosso	-14.5886	-47.2981	1.45	3.33	Pereira et al. (2020)
CAM047275	MT23	2016	Primavera do Leste	Mato Grosso	-14.5886	-47.2981	1.45	3.33	Pereira et al. (2020)
CAM047279	MT23	2016	Primavera do Leste	Mato Grosso	-14.5886	-47.2981	1.45	3.33	Pereira et al. (2020)
CAM047281	MT23	2016	Primavera do Leste	Mato Grosso	-14.5886	-47.2981	1.45	3.33	Pereira et al. (2020)
CAM046727	MT26	2016	Campo Novo do Parecis	Mato Grosso	-12.7197	-57.9847	1.52	2.38	Pereira et al. (2020)
CAM046728	MT26	2016	Campo Novo do Parecis	Mato Grosso	-12.7197	-57.9847	1.52	2.38	Pereira et al. (2020)
CAM046731	MT26	2016	Campo Novo do Parecis	Mato Grosso	-12.7197	-57.9847	1.52	2.38	Pereira et al. (2020)
CAM046733	MT26	2016	Campo Novo do Parecis	Mato Grosso	-12.7197	-57.9847	1.52	2.38	Pereira et al. (2020)
CAM046737	MT26	2016	Campo Novo do Parecis	Mato Grosso	-12.7197	-57.9847	1.52	2.38	Pereira et al. (2020)
CAM046721	MS7	2016	Chapadao do Sul	Mato Grosso do Sul	-17.2356	-52.6436	4.17	5	Pereira et al. (2020)
CAM046725	MS7	2016	Chapadao do Sul	Mato Grosso do Sul	-17.2356	-52.6436	4.17	5	Pereira et al. (2020)
CAM047445	SP22	2016	Casa Branca	Sao Paulo	-11.2475	-47.1194	6.83	4.24	Pereira et al. (2020)
CAM047448	SP22	2016	Casa Branca	Sao Paulo	-11.2475	-47.1194	6.83	4.24	Pereira et al. (2020)
CAM047454	SP22	2016	Casa Branca	Sao Paulo	-11.2475	-47.1194	6.83	4.24	Pereira et al. (2020)
CAM047456	SP22	2016	Casa Branca	Sao Paulo	-11.2475	-47.1194	6.83	4.24	Pereira et al. (2020)
CAM047458	SP22	2016	Casa Branca	Sao Paulo	-11.2475	-47.1194	6.83	4.24	Pereira et al. (2020)
CAM047298	GO6	2016	Mineiros	Goias	-16.4306	-46.0958	9.17	1.25	Pereira et al. (2020)
CAM047299	GO6	2016	Mineiros	Goias	-16.4306	-46.0958	9.17	1.25	Pereira et al. (2020)
CAM046871	MS8	2016	Chapadao do Sul	Mato Grosso do Sul	-17.2753	-53.9025	11.96	13.37	Pereira et al. (2020)
CAM046873	MS8	2016	Chapadao do Sul	Mato Grosso do Sul	-17.2753	-53.9025	11.96	13.37	Pereira et al. (2020)
CAM046876	MS8	2016	Chapadao do Sul	Mato Grosso do Sul	-17.2753	-53.9025	11.96	13.37	Pereira et al. (2020)
CAM046877	MS8	2016	Chapadao do Sul	Mato Grosso do Sul	-17.2753	-53.9025	11.96	13.37	Pereira et al. (2020)
CAM046878	MS8	2016	Chapadao do Sul	Mato Grosso do Sul	-17.2753	-53.9025	11.96	13.37	Pereira et al. (2020)
CAM046880	MS8	2016	Chapadao do Sul	Mato Grosso do Sul	-17.2753	-53.9025	11.96	13.37	Pereira et al. (2020)
CAM047344	GO8	2016	Rio Verde	Goias	-16.5031	-51.0822	12.54	9.66	Pereira et al. (2020)
CAM047347	GO8	2016	Rio Verde	Goias	-16.5031	-51.0822	12.54	9.66	Pereira et al. (2020)
CAM047350	GO8	2016	Rio Verde	Goias	-16.5031	-51.0822	12.54	9.66	Pereira et al. (2020)
CAM047354	GO8	2016	Rio Verde	Goias	-16.5031	-51.0822	12.54	9.66	Pereira et al. (2020)
CAM047163	BA69	2016	Luis Eduardo Magalhaes	Bahia	-11.9006	-52.5511	24.01	5.95	Pereira et al. (2020)
CAM047164	BA69	2016	Luis Eduardo Magalhaes	Bahia	-11.9006	-52.5511	24.01	5.95	Pereira et al. (2020)
CAM047165	BA69	2016	Luis Eduardo Magalhaes	Bahia	-11.9006	-52.5511	24.01	5.95	Pereira et al. (2020)
CAM047167	BA69	2016	Luis Eduardo Magalhaes	Bahia	-11.9006	-52.5511	24.01	5.95	Pereira et al. (2020)
CAM047168	BA69	2016	Luis Eduardo Magalhaes	Bahia	-11.9006	-52.5511	24.01	5.95	Pereira et al. (2020)
CAM047169	BA69	2016	Luis Eduardo Magalhaes	Bahia	-11.9006	-52.5511	24.01	5.95	Pereira et al. (2020)
CAM047170	BA69	2016	Luis Eduardo Magalhaes	Bahia	-11.9006	-52.5511	24.01	5.95	Pereira et al. (2020)
CAM047171	BA69	2016	Luis Eduardo Magalhaes	Bahia	-11.9006	-52.5511	24.01	5.95	Pereira et al. (2020)
CAM047172	BA69	2016	Luis Eduardo Magalhaes	Bahia	-11.9006	-52.5511	24.01	5.95	Pereira et al. (2020)
CAM047173	BA69	2016	Luis Eduardo Magalhaes	Bahia	-11.9006	-52.5511	24.01	5.95	Pereira et al. (2020)
CAM047174	BA69	2016	Luis Eduardo Magalhaes	Bahia	-11.9006	-52.5511	24.01	5.95	Pereira et al. (2020)
CAM047175	BA69	2016	Luis Eduardo Magalhaes	Bahia	-11.9006	-52.5511	24.01	5.95	Pereira et al. (2020)
CAM047433	SP23	2017	Pilar do Sul	Sao Paulo	-22.1747	-51.1544	6.86	4.73	Pereira et al. (2020)
CAM047441	SP23	2017	Pilar do Sul	Sao Paulo	-22.1747	-51.1544	6.86	4.73	Pereira et al. (2020)
CAM047524	GO9	2017	Mineiros	Goias	-17.3783	-52.8825	13.41	12.65	Pereira et al. (2020)
CAM047525	GO9	2017	Mineiros	Goias	-17.3783	-52.8825	13.41	12.65	Pereira et al. (2020)
CAM047527	GO9	2017	Mineiros	Goias	-17.3783	-52.8825	13.41	12.65	Pereira et al. (2020)
CAM047528	GO9	2017	Mineiros	Goias	-17.3783	-52.8825	13.41	12.65	Pereira et al. (2020)
CAM047531	GO9	2017	Mineiros	Goias	-17.3783	-52.8825	13.41	12.65	Pereira et al. (2020)
CAM047533	GO9	2017	Mineiros	Goias	-17.3783	-52.8825	13.41	12.65	Pereira et al. (2020)
CAM047534	GO9	2017	Mineiros	Goias	-17.3783	-52.8825	13.41	12.65	Pereira et al. (2020)
CAM047535	GO9	2017	Mineiros	Goias	-17.3783	-52.8825	13.41	12.65	Pereira et al. (2020)
CAM047536	GO9	2017	Mineiros	Goias	-17.3783	-52.8825	13.41	12.65	Pereira et al. (2020)
CAM047540	GO9	2017	Mineiros	Goias	-17.3783	-52.8825	13.41	12.65	Pereira et al. (2020)
CAM046684	MS9	2017	Chapadao do Sul	Mato Grosso do Sul	-17.2517	-52.5956	14.24	7.95	Pereira et al. (2020)
CAM046685	MS9	2017	Chapadao do Sul	Mato Grosso do Sul	-17.2517	-52.5956	14.24	7.95	Pereira et al. (2020)
CAM046686	MS9	2017	Chapadao do Sul	Mato Grosso do Sul	-17.2517	-52.5956	14.24	7.95	Pereira et al. (2020)
CAM046687	MS9	2017	Chapadao do Sul	Mato Grosso do Sul	-17.2517	-52.5956	14.24	7.95	Pereira et al. (2020)
CAM046691	MS9	2017	Chapadao do Sul	Mato Grosso do Sul	-17.2517	-52.5956	14.24	7.95	Pereira et al. (2020)
CAM046692	MS9	2017	Chapadao do Sul	Mato Grosso do Sul	-17.2517	-52.5956	14.24	7.95	Pereira et al. (2020)
CAM046695	MS9	2017	Chapadao do Sul	Mato Grosso do Sul	-17.2517	-52.5956	14.24	7.95	Pereira et al. (2020)
CAM046697	MS9	2017	Chapadao do Sul	Mato Grosso do Sul	-17.2517	-52.5956	14.24	7.95	Pereira et al. (2020)
CAM046698	MS9	2017	Chapadao do Sul	Mato Grosso do Sul	-17.2517	-52.5956	14.24	7.95	Pereira et al. (2020)
CAM048024	MS9	2017	Chapadao do Sul	Mato Grosso do Sul	-17.2517	-52.5956	14.24	7.95	Pereira et al. (2020)
CAM048025	MS9	2017	Chapadao do Sul	Mato Grosso do Sul	-17.2517	-52.5956	14.24	7.95	Pereira et al. (2020)
CAM048027	MS9	2017	Chapadao do Sul	Mato Grosso do Sul	-17.2517	-52.5956	14.24	7.95	Pereira et al. (2020)
CAM048028	MS9	2017	Chapadao do Sul	Mato Grosso do Sul	-17.2517	-52.5956	14.24	7.95	Pereira et al. (2020)
CAM048029	MS9	2017	Chapadao do Sul	Mato Grosso do Sul	-17.2517	-52.5956	14.24	7.95	Pereira et al. (2020)
CAM048030	MS9	2017	Chapadao do Sul	Mato Grosso do Sul	-17.2517	-52.5956	14.24	7.95	Pereira et al. (2020)
CAM048031	MS9	2017	Chapadao do Sul	Mato Grosso do Sul	-17.2517	-52.5956	14.24	7.95	Pereira et al. (2020)
CAM046952	MT28	2017	Jucimeira	Mato Grosso	-15.6475	-52.0467	28.06	10.49	Pereira et al. (2020)
CAM046953	MT28	2017	Jucimeira	Mato Grosso	-15.6475	-52.0467	28.06	10.49	Pereira et al. (2020)
CAM046955	MT28	2017	Jucimeira	Mato Grosso	-15.6475	-52.0467	28.06	10.49	Pereira et al. (2020)
CAM046958	MT28	2017	Jucimeira	Mato Grosso	-15.6475	-52.0467	28.06	10.49	Pereira et al. (2020)
CAM046959	MT28	2017	Jucimeira	Mato Grosso	-15.6475	-52.0467	28.06	10.49	Pereira et al. (2020)
CAM046960	MT28	2017	Jucimeira	Mato Grosso	-15.6475	-52.0467	28.06	10.49	Pereira et al. (2020)
CAM046961	MT28	2017	Jucimeira	Mato Grosso	-15.6475	-52.0467	28.06	10.49	Pereira et al. (2020)
CAM046963	MT28	2017	Jucimeira	Mato Grosso	-15.6475	-52.0467	28.06	10.49	Pereira et al. (2020)
CAM046967	MT28	2017	Jucimeira	Mato Grosso	-15.6475	-52.0467	28.06	10.49	Pereira et al. (2020)
CAM046970	MT28	2017	Jucimeira	Mato Grosso	-15.6475	-52.0467	28.06	10.49	Pereira et al. (2020)
CAM046973	MT28	2017	Jucimeira	Mato Grosso	-15.6475	-52.0467	28.06	10.49	Pereira et al. (2020)
CAM046976	MT28	2017	Jucimeira	Mato Grosso	-15.6475	-52.0467	28.06	10.49	Pereira et al. (2020)
CAM046978	MT28	2017	Jucimeira	Mato Grosso	-15.6475	-52.0467	28.06	10.49	Pereira et al. (2020)
CAM046979	MT28	2017	Jucimeira	Mato Grosso	-15.6475	-52.0467	28.06	10.49	Pereira et al. (2020)
CAM046981	MT28	2017	Jucimeira	Mato Grosso	-15.6475	-52.0467	28.06	10.49	Pereira et al. (2020)
CAM046982	MT28	2017	Jucimeira	Mato Grosso	-15.6475	-52.0467	28.06	10.49	Pereira et al. (2020)
CAM047475	BA76	2017	Barreiras	Bahia	-10.1436	-46.1725	43.52	25.86	Pereira et al. (2020)
CAM047484	BA76	2017	Barreiras	Bahia	-10.1436	-46.1725	43.52	25.86	Pereira et al. (2020)
CAM047485	BA76	2017	Barreiras	Bahia	-10.1436	-46.1725	43.52	25.86	Pereira et al. (2020)
CAM046779	MT33	2018	Primavera do Leste	Mato Grosso	-14.2339	-52.6164	3.33	18.46	Pereira et al. (2020)
CAM046784	MT33	2018	Primavera do Leste	Mato Grosso	-14.2339	-52.6164	3.33	18.46	Pereira et al. (2020)
CAM046791	MT33	2018	Primavera do Leste	Mato Grosso	-14.2339	-52.6164	3.33	18.46	Pereira et al. (2020)
CAM046930	MT32	2018	Sapezal	Mato Grosso	-12.455	-45.7286	4.58	4.17	Pereira et al. (2020)
CAM046932	MT32	2018	Sapezal	Mato Grosso	-12.455	-45.7286	4.58	4.17	Pereira et al. (2020)
CAM046940	MT32	2018	Sapezal	Mato Grosso	-12.455	-45.7286	4.58	4.17	Pereira et al. (2020)
CAM047025	MT30	2018	Campo Verde	Mato Grosso	-16.9267	-54.2458	23.64	8.75	Pereira et al. (2020)
CAM047026	MT30	2018	Campo Verde	Mato Grosso	-16.9267	-54.2458	23.64	8.75	Pereira et al. (2020)
CAM047027	MT30	2018	Campo Verde	Mato Grosso	-16.9267	-54.2458	23.64	8.75	Pereira et al. (2020)
CAM047390	MT30	2018	Campo Verde	Mato Grosso	-16.9267	-54.2458	23.64	8.75	Pereira et al. (2020)
CAM047394	MT30	2018	Campo Verde	Mato Grosso	-16.9267	-54.2458	23.64	8.75	Pereira et al. (2020)
CAM047396	MT30	2018	Campo Verde	Mato Grosso	-16.9267	-54.2458	23.64	8.75	Pereira et al. (2020)
CAM047397	MT30	2018	Campo Verde	Mato Grosso	-16.9267	-54.2458	23.64	8.75	Pereira et al. (2020)
CAM047398	MT30	2018	Campo Verde	Mato Grosso	-16.9267	-54.2458	23.64	8.75	Pereira et al. (2020)
CAM047399	MT30	2018	Campo Verde	Mato Grosso	-16.9267	-54.2458	23.64	8.75	Pereira et al. (2020)
CAM047400	MT30	2018	Campo Verde	Mato Grosso	-16.9267	-54.2458	23.64	8.75	Pereira et al. (2020)
CAM047755	MT30	2018	Campo Verde	Mato Grosso	-16.9267	-54.2458	23.64	8.75	Pereira et al. (2020)
CAM047760	MT30	2018	Campo Verde	Mato Grosso	-16.9267	-54.2458	23.64	8.75	Pereira et al. (2020)
CAM047521	BA77	2018	Luis Eduardo Magalhaes	Bahia	-11.8103	-45.4858	51.99	29.58	Pereira et al. (2020)
CAM047522	BA77	2018	Luis Eduardo Magalhaes	Bahia	-11.8103	-45.4858	51.99	29.58	Pereira et al. (2020)
CAM047359	GO12	2018	Mineiros	Goias	-17.7606	-53.0708	52.52	33.68	This study
CAM047362	GO12	2018	Mineiros	Goias	-17.7606	-53.0708	52.52	33.68	This study
CAM046654	MS12	2019	Chapadao do Sul	Mato Grosso do Sul	-17.5514	-52.7567	33.75	5.83	This study
CAM046655	MS12	2019	Chapadao do Sul	Mato Grosso do Sul	-17.5514	-52.7567	33.75	5.83	This study
CAM046657	MS12	2019	Chapadao do Sul	Mato Grosso do Sul	-17.5514	-52.7567	33.75	5.83	This study
CAM046658	MS12	2019	Chapadao do Sul	Mato Grosso do Sul	-17.5514	-52.7567	33.75	5.83	This study
CAM046659	MS12	2019	Chapadao do Sul	Mato Grosso do Sul	-17.5514	-52.7567	33.75	5.83	This study
CAM046660	MS12	2019	Chapadao do Sul	Mato Grosso do Sul	-17.5514	-52.7567	33.75	5.83	This study
CAM046661	MS12	2019	Chapadao do Sul	Mato Grosso do Sul	-17.5514	-52.7567	33.75	5.83	This study
CAM046662	MS12	2019	Chapadao do Sul	Mato Grosso do Sul	-17.5514	-52.7567	33.75	5.83	This study
CAM046663	MS12	2019	Chapadao do Sul	Mato Grosso do Sul	-17.5514	-52.7567	33.75	5.83	This study
CAM047235	BA81	2019	Correntina	Bahia	-10.7739	-45.3878	54.17	4.17	This study
CAM047237	BA81	2019	Correntina	Bahia	-10.7739	-45.3878	54.17	4.17	This study
CAM047666	BA81	2019	Correntina	Bahia	-10.7739	-45.3878	54.17	4.17	This study
CAM047671	BA81	2019	Correntina	Bahia	-10.7739	-45.3878	54.17	4.17	This study
CAM047677	BA81	2019	Correntina	Bahia	-10.7739	-45.3878	54.17	4.17	This study
CAM047681	BA81	2019	Correntina	Bahia	-10.7739	-45.3878	54.17	4.17	This study
CAM047683	BA81	2019	Correntina	Bahia	-10.7739	-45.3878	54.17	4.17	This study
CAM047623	MT38	2020	Primavera do Leste	Mato Grosso	-14.5769	-54.37	53.4	11	This study
CAM047624	MT38	2020	Primavera do Leste	Mato Grosso	-14.5769	-54.37	53.4	11	This study
CAM047625	MT38	2020	Primavera do Leste	Mato Grosso	-14.5769	-54.37	53.4	11	This study
CAM047628	MT38	2020	Primavera do Leste	Mato Grosso	-14.5769	-54.37	53.4	11	This study
CAM047629	MT38	2020	Primavera do Leste	Mato Grosso	-14.5769	-54.37	53.4	11	This study
CAM047630	MT38	2020	Primavera do Leste	Mato Grosso	-14.5769	-54.37	53.4	11	This study
CAM047631	MT38	2020	Primavera do Leste	Mato Grosso	-14.5769	-54.37	53.4	11	This study
CAM047633	MT38	2020	Primavera do Leste	Mato Grosso	-14.5769	-54.37	53.4	11	This study
CAM047634	MT38	2020	Primavera do Leste	Mato Grosso	-14.5769	-54.37	53.4	11	This study
CAM047639	MT38	2020	Primavera do Leste	Mato Grosso	-14.5769	-54.37	53.4	11	This study
CAM047640	MT38	2020	Primavera do Leste	Mato Grosso	-14.5769	-54.37	53.4	11	This study
CAM047850	BA86	2021	Correntina	Bahia	-10.2489	-45.7781	25	6.67	This study
CAM047851	BA86	2021	Correntina	Bahia	-10.2489	-45.7781	25	6.67	This study
CAM047852	BA86	2021	Correntina	Bahia	-10.2489	-45.7781	25	6.67	This study
CAM047854	BA86	2021	Correntina	Bahia	-10.2489	-45.7781	25	6.67	This study
CAM047855	BA86	2021	Correntina	Bahia	-10.2489	-45.7781	25	6.67	This study
CAM047856	BA86	2021	Correntina	Bahia	-10.2489	-45.7781	25	6.67	This study
CAM047857	BA86	2021	Correntina	Bahia	-10.2489	-45.7781	25	6.67	This study
CAM047915	GO16	2021	Luziânia	Goias	-15.5164	-47.9131	25.83	20.83	This study
CAM047916	GO16	2021	Luziânia	Goias	-15.5164	-47.9131	25.83	20.83	This study
CAM047917	GO16	2021	Luziânia	Goias	-15.5164	-47.9131	25.83	20.83	This study
CAM047919	GO16	2021	Luziânia	Goias	-15.5164	-47.9131	25.83	20.83	This study
CAM047921	GO16	2021	Luziânia	Goias	-15.5164	-47.9131	25.83	20.83	This study
CAM047923	GO16	2021	Luziânia	Goias	-15.5164	-47.9131	25.83	20.83	This study
CAM047924	GO16	2021	Luziânia	Goias	-15.5164	-47.9131	25.83	20.83	This study
CAM047927	GO16	2021	Luziânia	Goias	-15.5164	-47.9131	25.83	20.83	This study
CAM047928	GO16	2021	Luziânia	Goias	-15.5164	-47.9131	25.83	20.83	This study
CAM047929	GO16	2021	Luziânia	Goias	-15.5164	-47.9131	25.83	20.83	This study
CAM047898	MS15	2021	Costa Rita	Mato Grosso do Sul	-17.7886	-53.2047	32.08	4.63	This study
CAM047899	MS15	2021	Costa Rita	Mato Grosso do Sul	-17.7886	-53.2047	32.08	4.63	This study
CAM047901	MS15	2021	Costa Rita	Mato Grosso do Sul	-17.7886	-53.2047	32.08	4.63	This study
CAM047902	MS15	2021	Costa Rita	Mato Grosso do Sul	-17.7886	-53.2047	32.08	4.63	This study
CAM047903	MS15	2021	Costa Rita	Mato Grosso do Sul	-17.7886	-53.2047	32.08	4.63	This study
CAM047904	MS15	2021	Costa Rita	Mato Grosso do Sul	-17.7886	-53.2047	32.08	4.63	This study
CAM047905	MS15	2021	Costa Rita	Mato Grosso do Sul	-17.7886	-53.2047	32.08	4.63	This study
CAM047907	MS15	2021	Costa Rita	Mato Grosso do Sul	-17.7886	-53.2047	32.08	4.63	This study
CAM047908	MS15	2021	Costa Rita	Mato Grosso do Sul	-17.7886	-53.2047	32.08	4.63	This study
CAM047911	MS15	2021	Costa Rita	Mato Grosso do Sul	-17.7886	-53.2047	32.08	4.63	This study
CAM047912	MS15	2021	Costa Rita	Mato Grosso do Sul	-17.7886	-53.2047	32.08	4.63	This study
CAM047913	MS15	2021	Costa Rita	Mato Grosso do Sul	-17.7886	-53.2047	32.08	4.63	This study
CAM047931	MS15	2021	Costa Rita	Mato Grosso do Sul	-17.7886	-53.2047	32.08	4.63	This study
CAM047689	MT42	2021	Lucas do Rio Verde	Mato Grosso	-12.3122	-56.0278	37.92	18.75	This study
CAM047692	MT42	2021	Lucas do Rio Verde	Mato Grosso	-12.3122	-56.0278	37.92	18.75	This study
CAM047693	MT42	2021	Lucas do Rio Verde	Mato Grosso	-12.3122	-56.0278	37.92	18.75	This study
CAM047694	MT42	2021	Lucas do Rio Verde	Mato Grosso	-12.3122	-56.0278	37.92	18.75	This study
CAM047697	MT42	2021	Lucas do Rio Verde	Mato Grosso	-12.3122	-56.0278	37.92	18.75	This study
CAM047699	MT42	2021	Lucas do Rio Verde	Mato Grosso	-12.3122	-56.0278	37.92	18.75	This study
CAM047700	MT42	2021	Lucas do Rio Verde	Mato Grosso	-12.3122	-56.0278	37.92	18.75	This study
CAM047703	MT42	2021	Lucas do Rio Verde	Mato Grosso	-12.3122	-56.0278	37.92	18.75	This study
CAM047708	MT42	2021	Lucas do Rio Verde	Mato Grosso	-12.3122	-56.0278	37.92	18.75	This study
Source of population-level insecticide susceptibility data assigned to each sequenced individual. “Pereira et al. (2020)” indicates previously published phenotypic data, whereas “This study” indicates newly generated phenotypic data.
